# Rampant Reticulation in a Rapid Radiation of Tropical Trees - Insights from *Inga* (Fabaceae)

**DOI:** 10.1101/2023.09.12.557345

**Authors:** Rowan J. Schley, Rosalía Piñeiro, James A. Nicholls, Flávia Fonseca Pezzini, Catherine Kidner, Audrey Farbos, Jens J. Ringelberg, Alex D. Twyford, Kyle G. Dexter, R. Toby Pennington

## Abstract

Evolutionary radiations underlie much of the species diversity of life on Earth, particularly within the world’s most species-rich tree flora – that of the Amazon rainforest. Hybridisation occurs in many radiations, with effects ranging from homogenisation of species to generation of genetic and phenotypic novelty that fuels speciation, but the influence of hybridisation on Amazonian tree radiations has been little studied. We address this using the ubiquitous, species-rich, neotropical tree genus *Inga*, which typifies rapid radiations of rainforest trees. We assess patterns of gene tree incongruence to ascertain whether hybridisation was associated with rapid radiation in *Inga.* Given the importance of insect herbivory in structuring rainforest tree communities (and hence the potential for hybridisation to promote adaptation through admixture of defence traits), we also test whether introgression of loci underlying chemical defences against herbivory occurred during the radiation of *Inga.* Our phylogenomic analyses of 189/288 *Inga* species using >1300 target capture loci showed widespread introgression in *Inga*. Specifically, we found widespread phylogenetic incongruence explained by introgression, with phylogenetic networks recovering multiple introgression events across *Inga* and up to 20% of shared, likely introgressed, genetic variation between some species. In addition, most defence chemistry loci showed evidence of positive selection and marginally higher levels of introgression. Overall, our results suggest that introgression has occurred widely over the course of *Inga’s* history, likely facilitated by extensive dispersal across Amazonia, and that in some cases introgression of chemical defence loci may influence adaptation in *Inga*.
