## Supplementary material for "Rampant Reticulation in a Rapid Radiation of Tropical Trees - Insights from *Inga* (Fabaceae)": Table S1

### Sheet: Table_S1_Sample_info
Data source	ENA accession number	Sample ID	Collectors	Accepted_name	Country	Region	Locality	Notes
Ringelberg et al. 2022	ERS11697078	G_148	Guerra 148	Abarema diamantina	Brazil	Bahia	Estrada do Feijão, trecho conhecido como Coréia, 9 a 10km de Morro do Chapéu, BA-052, km259 a km266
Koenen et al. 2020	ERR4363176	CEH_2635	Hughes 2635	Acaciella villosa
Koenen et al. 2020	ERR4363179	CJ_10602	Jongkind 10602	Adenopodia scelerata	Guinea	Nzérékoré	Forêt Classée de Mt Yonon.
Ringelberg et al. 2022	ERS11697117	G_5585	Germishuizen 5585	Afrocalliandra redacta	South Africa	Northern Cape	RICHTERSVELD; ZEBRA KLOOF; IN KLOOF JUST NE OF ROSYNTJIEBERG
Ringelberg et al. 2022	ERS11697118	E_257	Koenen 257	Alantsilodendron glomeratum	Madagascar?
Koenen et al. 2020	ERS4812846	W_6278	Wieringa 6278	Albizia adianthifolia var intermedia	Gabon	Ogooué-Lolo	c.35 km NE of Lastoursville, c. 1 km NW of Akieni.
Koenen et al. 2020	ERR4363190	CJ_10762	Jongkind 10762	Albizia ferruginea	Guinea	Nzérékoré	Forêt Classée de Mt Yonon, next to the Diane River.
Koenen et al. 2020	ERR4363191	EK_237	Koenen 237	Albizia masikororum	Madagascar
Koenen et al. 2020	ERR4363194	H_2732	Hyland 2732	Albizia retusa	Australia	Queensland	Claudie River.
Koenen et al. 2020	ERR4363196	DP_M251	Du Puy M251	Albizia viridis	Madagascar
Koenen et al. 2020	ERR4363199	LPQ_15685	de Queiroz 15685	Anadenanthera colubrina	Brazil	Bahia	Ca. 3 km SE de Rio de Contas na estrada para Livramento de Nossa Senhora. .
Ringelberg et al. 2022	ERS11697142	C_1171	Church et al. 1171	Archidendron triplinervium	Indonesia	Kalimantan	Sintang, km 84
Koenen et al. 2020	ERR4363203	LPQ_15616	de Queiroz 15616	Blanchetiodendron blanchetii	Brazil	Bahia	Ca. 4,5km SW de Jussiape na estrada para o Rio de Contas.
Koenen et al. 2020	ERR4363226	CEH_2608	Hughes 2608	Boliviadendron bolivianum	Bolivia?
Ringelberg et al. 2022	ERS11697153	P_789	Pennington 789	Caesalpinia cassioides	Peru	Amazonas	C. 2 km up track from small village of Salao (c. 20 km from Bagua Grande on road to Chachapoyas).
Ringelberg et al. 2022	ERS11697157	CEH_2604	Hughes 2604	Calliandra haematocephala	Bolivia?
Koenen et al. 2020	ERR4363206	TDP_17761	Pennington 17761	Cedrelinga cateniformis	Peru?
Ringelberg et al. 2022	ERS11697176	L_1166	Lozano 1166	Chloroleucon mangense var mangense	Ecuador	El Oro	Bosque Petrificado de Puyango
Ringelberg et al. 2022	ERS11697178	MWC_8249	Castroviejo 14683 (MW Chase 8249)	Cojoba rufescens
Koenen et al. 2020	ERR4363210	MS_645A	Sosef 645A	Cylicodiscus gabunensis	Gabon	Estuaire	Route N1 vers Medouneu, 12 km.
Ringelberg et al. 2022	ERS11697183	EK_238	Koenen 238	Delonix decaryi	Madagascar?
Koenen et al. 2020	ERR4363213	CEH_1539	Hughes 1539	Ebenopsis confinis	Mexico?
Ringelberg et al. 2022	ERS11697197	VDM_7144	van der Maesen 7144	Entada africana	Benin	Atakora	along road Natitingou - Boukombé, 14 km N of Boukombé.
Ringelberg et al. 2022	ERS11697204	MWC_9020	MacQueen and Styles 75 (MW Chase 9020)	Enterolobium cyclocarpum
Ringelberg et al. 2022	ERS11697209	MWC_41923	Smitinand 10468 (MW Chase 41923)	Erythrophleum teysmannii
Koenen et al. 2020	ERR4363218	OM_3495	Maurin 3495	Faidherbia albida
Ringelberg et al. 2022	ERS11697218	CEH_1404	Hughes 1404	Gretheria campylacantha	Nicaragua	Boaco	Close to the main road from Managua and Empalme San Benito towards Empalme Boaco and Juigalpa, near the small village of Teustepe or about 5 km W of Empalme Boaco
Ringelberg et al. 2022	ERS11697313	MFS_1058	Simon 1058	Gwilymia paniculatum	Brazil	Rondônia	Canteiro de obras da UHE Jirau. Linha de transmissão Jirau - Porto Velho.
Ringelberg et al. 2022	ERS11697143	H_9229	Hyland 9229	Heliodendron xanthoxylon	Australia?
Koenen et al. 2020	ERR4363222	CEH_1296	Hughes 1296	Hesperalbizia occidentalis	Mexico	Chiapas	Close to the main road running south from Tuxtla Gutierrez towards Concordia and Revolucion Mexicana
Ringelberg et al. 2022	ERS11697146	I_870	Iganci 870	Hydrochorea elegans	Brazil(?)	Amazonas(?)
Ringelberg et al. 2022	ERS11697223	T_45696	Tillett 45696	Hydrochorea gonggrijpii	Guyana	Cuyuni-Mazaruni	Upper Mazaruni River Basin, mouth of Utschi River, Kamarang River
Ringelberg et al. 2022	ERS11697147	A_1939	Aguilar 1939	Hydrochorea leucocalyx	Mexico	Chiapas	Ocosingo Mun. A 300 m. de Nuevo México, sobre el arroyo, al Norte del Poblado.
Ringelberg et al. 2022	ERS11697224	M_563	Morim 563	Hydrochorea marginata	Brazil	Amazonas	Margem do rio Içana em direção a comunidade Camarão.
This study		TI_748	Thomas Kursar plant_TI_748	Inga acreana	Ecuador	Tiputini
This study		KD_4659	Kyle Dexter 4659	Inga acrocephala	French Guiana	Nouragues
Ringelberg et al. 2023	SRR13347369	KD_6412	Kyle Dexter 6412	Inga adenophylla	Peru	Junin	East of puerto Ocopa off road that follows river
Ringelberg et al. 2023	SRR13347358	KD_7184	Kyle Dexter 7184	Inga affinis	Bolivia	Santa Cruz	between San Ramon and San Julian on route 9.
This study		TI_1961	Thomas Kursar plant_TI_1961	Inga alata	Ecuador	Tiputini
This study		KD_55	Kyle Dexter 55	Inga alba	Peru	LosAmigos
Ringelberg et al. 2023	SRR13347400	TDP_13574	T.D. Pennington 13574	Inga allenii	Costa Rica	Puntarenas, Osa Peninsula
This study		TDP_13444	T.D. Pennington & Saldias 13444	Inga approximata	Bolivia	Cochabamba
Ringelberg et al. 2023	SRR13386462	DMN_1737	D.M. Neves 1737	Inga aptera	Brazil	Bahia	Porto Seguro: Estacao Pau-Brasil, CEPLAC
This study		TI_404	Thomas Kursar plant_TI_404	Inga auristellae	Ecuador	Tiputini
This study		TDP_13752	T.D. Pennington & Freire 13752	Inga balsapambensis	Ecuador
Ringelberg et al. 2023	SRR13386385	MB_900	Márcio Batista PEPI 900 (12/02/2012)	Inga barbata	Brazil	Minas Gerais
This study		TDP_13596	T.D. Pennington et al. 13596	Inga barbourii	Costa Rica	Alajuela	San Ramon to San Carlos
This study		ALV6870	Alvarez & Jimenez 6870	Inga belizensis	Mexico	Ocosingo
This study		EB2319	Estrada & Blanco 2319	Inga bella	Costa Rica	Osa	Puntarenas, R. N. V. S. Hacienda Barú Dominical
Ringelberg et al. 2023	SRR13241602	M_2255	M.Lemes marked adult 2255	Inga bicoloriflora	Brazil	Manaus
Ringelberg et al. 2023	SRR13386439	GV_68	Gabriella Vasconcelos 68	Inga blanchetiana	Brazil	Paraiba	Atlantic forest
This study		AMO1544	Amorim et al 1544	Inga bollandii	Brazil	Sergipe	Estância
This study		TI_1865	Thomas Kursar plant_TI_1865	Inga bourgoni	Ecuador	Tiputini
Ringelberg et al. 2023	SRR13241580	KD_703	Kyle Dexter 703	Inga brachyrhachis	Peru	northern
This study		KD_4726	Kyle Dexter 4726	Inga brachystachys	French Guiana	Inselberg
This study		AZ4232	Aguilar & Zamora 4232	Inga bracteifera	Costa Rica	Puntarenas	Entre Guadoral y Colinas Maiz de Los Uvas.
Nicholls et al. 2015	ERR776801	FG_200	Kursar, T.A. & Coley, P.D. 200	Inga brevipes	French Guiana	Nouragues
This study		HCL_8361	H.C. Lima 8361	Inga bullata	Brazil	Rio de Janeiro	Tinguá, Represa de Macuco, picada para a Pedra da Onça. Mata de encosta. Reserva Biológica do Tinguá
This study		DMN_210513	Neves, Pennington, Fraga & Siqueira 21_05_2013	Inga cabelo	Brazil	Espírito Santo
This study		LEW_1724	Lewis, Hughes, Berencsholer, Villacorta 1724	Inga calderonii	El Salvador	Ahuachapán	Ahuachapán, on ridge between San Benito and El Imposible, environs of Hacienda San Benito. El Imposible National Park.
This study		M_54A	P.D. Coley & T.A. Kursar M_54A	Inga capitata	Brazil	Manaus
This study		AS753	A Sugden & Wingfield 753	Inga cardozana	Venezuela
This study		TDP_13820	T.D. Pennington & Freire 13820	Inga carinata	Ecuador	Manabí
Ringelberg et al. 2023	SRR13356797	FG_19	Kursar, T.A. & Coley, P.D. 19	Inga cayennensis	French Guiana	Nouragues
This study		TDP_12505	T.D. Pennington & Grandes 12505	Inga cecropietorum	Peru
This study		KD_922	Kyle Dexter 922	Inga chartacea	Peru	MadreDeDios	LosAmigos
Ringelberg et al. 2023	SRR13347397	TDP_13631	T.D. Pennington 13631	Inga chocoensis	Costa Rica	Alajuela San Rafael de Guatuso, Cabanga
Ringelberg et al. 2023	SRR13241668	KD_328	Kyle Dexter 328	Inga chrysantha	Peru	northern		First identified as Inga acuminata
This study		KD_7021	Kyle Dexter 7021	Inga chrysantha	Brazil	Amazonas	Reserva Adolfo Ducke, North of Manaus, PPBIO plot LO8:2500.
This study		TI_2035	Thomas Kursar plant_TI_2035	Inga ciliata subsp. subcapitata	Ecuador	Tiputini
Ringelberg et al. 2023	ERR776800	BCI_9045	P.D. Coley & T.A. Kursar plant# BCI_9045	Inga cocleensis	Panama	BCI
Ringelberg et al. 2023	SRR13386456	FCPG_754	F.C.P. Garcia 754	Inga congesta	Brazil	Rio de Janeiro	Serra da Tiririca
Ringelberg et al. 2023	SRR13386432	JMF_1410	J. M. Fernandes 1410	Inga cordistipula	Brazil	Rio de Janeiro	Jardim Botânico do Rio de Janeiro
This study		TI_553	Thomas Kursar plant_TI_553	Inga cylindrica	Ecuador	Tiputini
This study		WP_4900	Palacios, Alvarez & Freire 4900	Inga cynometrifolia	Ecuador	Napo
This study		TDP_13437	T.D. Pennington & MacQueen 13437	Inga davidsei	Guatemala
Ringelberg et al. 2023	SRR13347343	KD_151	Kyle Dexter 151	Inga densiflora	Peru	MadreDeDios	Cocha Cashu
This study		DMN_1980	D.M. Neves 1980	Inga disticha	Brazil	Pará	Flona Caxiuana, Estação Científica Ferreira Penna, parcela de terra firme 1 do TEAM.
This study		TDP_16949	T.D. Pennington 16949	Inga duckei	Peru
This study		TI_1418	Thomas Kursar plant_TI_1418	Inga edulis	Ecuador	Tiputini
This study		HAT_27598	Hatschbach 27598	Inga edwallii	Brazil	Guaraqueçaba
This study		DG115	Dunia Garcia 115	Inga exalata	Costa Rica	Guanacaste	Liberia, P. N. Guanacaste Cordillera de Guanacaste. Nueva Zelandia Estación San Ramón Sendero El Argentino
Ringelberg et al. 2023	SRR13386411	DMN_1211	D.M. Neves 1211	Inga exfoliata	Brazil	Espírito Santo	Linhares: Reserva Natural Vale Linhares
This study		TDP_13494	T.D. Pennington 13494	Inga expansa	Bolivia
Ringelberg et al. 2023	SRR13356746	FG_164	Kursar, T.A. & Coley, P.D. 164	Inga fastuosa	French Guiana	Nouragues
This study		AM13528	A. Monteagudo 13528	Inga fendleriana	Peru	Pasco	Dist. Huancabamba. Parque Nacional Chanachaga-Chemillen, Parcela Permanente 1.0 ha Oso Playa. Bosque montano primario húmedo.
Ringelberg et al. 2023	SRR13386383	RTP_1122	R. T. Pennington 1122	Inga feuillei	Peru	Arequipa	Pescadores
This study		BET6090	Betancur, Kress, Echeverry 6090	Inga filiformis	Colombia	Chocó	Corregimiento Coqui, sitio Boca Vieja, Cabo Corrientes, estribaciones de la Serranía del Baudó, Costa Pacífica Colombiana, Golfo de Tribugá
This study		JMF_1444	J. M. Fernandes 1444	Inga flagelliformis	Brazil	Minas Gerais	Parque Estadual Alto Cariri
This study		RZ_1551	R Zuñiga 1551	Inga flexuosa	Honduras	Comayagua	La Tigra, 8 km sur de carretera de Siguatepeque a la Danta, I. oerstediana cultivada, area de bosque de pino
This study		LA_2737	P.D. Coley & T.A. Kursar plant# LA_2737	Inga fosteriana	Peru	Madre De Dios	Los Amigos
This study		VAS_14326	Vasquez et al 14326	Inga gereauana	Peru
Ringelberg et al. 2023	SRR13386378	DMN_1293	D.M. Neves 1293	Inga globularis	Brazil	Rio de Janeiro	Nova Friburgo: Borda da estrada que leva à Macaé de Cima +/- Km 2
Ringelberg et al. 2023	SRR13347360	KD_7056	Kyle Dexter 7056	Inga glomeriflora	Brazil	Amazonas	Reserva Adolfo Ducke, North of Manaus, PPBIO plot LO2:3000.
Ringelberg et al. 2023	ERR776791	BCI_9620	P.D. Coley & T.A. Kursar plant# BCI_9620	Inga goldmanii	Panama	BCI
Ringelberg et al. 2023	SRR13347401	TDP_13572	T.D. Pennington 13572	Inga golfodulcensis	Costa Rica	Puntarenas, Osa Peninsula	Rancho Quemado-Drake
This study		M_1122	P.D. Coley & T.A. Kursar plant# M_1122	Inga gracilifolia	Brazil	Manaus
This study		M_15AA	P.D. Coley & T.A. Kursar M_15AA	Inga grandiflora	Brazil	Manaus
This study		MS_54	Mota & Santos 54	Inga grandis	Brazil	Acre	Rio Branco
This study		AMO969	Amorim et al 969	Inga grazielae	Brazil	Bahia	12Km da estrada Itacare/Taboquinhas.
This study		ZAM_2274	N Zamora 2274	Inga herrerae	Costa Rica	San José	Cerros de Puriscal. Santiago de Puriscal, Grifo Alto, 1-2 km carretera a San Pablo de Turrubares.
Ringelberg et al. 2023	SRR13356785	KD_4583	Kyle Dexter 4583	Inga heterophylla	French Guiana	Paracou
Ringelberg et al. 2023	SRR13386430	JMF_1428	J. M. Fernandes 1428	Inga hispida	Brazil	Minas Gerais	Parque Estadual dos Sete Salões, Comunidade Alta Aparecida.
This study		DUR5554	Duran et al 5554	Inga huastecana	Mexico	Hidalgo	3.56 km al NO de Tianguisteco, canada de Chinameca
This study		KD_4911	Kyle Dexter 4911	Inga huberi	French Guiana	Parare
Ringelberg et al. 2023	SRR13347394	TDP_16880	T.D. Pennington 16880	Inga ilta	Ecuador
This study		CLA_6779	Clark 6779	Inga inflata	Venezuela	Amazonas	San Carlos de Rio Negro
This study		TDP_16952	T.D. Pennington 16952	Inga ingoides	Peru	Loreto
This study		BK1380	B Klitgaard 1380	Inga japurensis	Bolivia(?)
This study		TDP_14778	T.D. Pennington 14778	Inga jaunechensis	Ecuador
This study		HH_828	Harrison & Harrison 828	Inga jefensis	Panama	Panama	Cerro Jefe region. Romeo & Juliet trail about 200 m from entrace, left side
This study		FG_135	Kursar, T.A. & Coley, P.D. 135	Inga jenmani	French Guiana	Nouragues
This study		JIM_1507	Jimenez & Ramirez 1507	Inga jimenezii	Costa Rica	San José	Fila Bustamante, faldas del Cerro Pito, camino a Esquipulas, orilla de la carretera
Ringelberg et al. 2023	SRR13347402	TDP_13568	T.D. Pennington 13568	Inga jinicuil	Costa Rica
This study		WFR_2627	WFR 2627	Inga killipiana	Peru(?)
Ringelberg et al. 2023	SRR13241654	KD_556	Kyle Dexter 556	Inga klugii	Peru	Cocha Cashu
Ringelberg et al. 2023	SRR13356729	TI_2062	Thomas Kursar plant_TI_2062	Inga kursarii	Ecuador	Tiputini
This study		RAM_7221	Ramos et al 7221	Inga lallensis	Ecuador	Cotopaxi	Abajo de Costa Azul, por el camino a Dos Rios, borde de bosque; casi a 39 km de Sigchos.
Ringelberg et al. 2023	SRR13386458	FCPG_744	F.C.P. Garcia et al. 744	Inga lanceifolia	Brazil	Rio de Janeiro	Maca de Cima, Nova Friburgo
This study		KD_4739	Kyle Dexter 4739	Inga lateriflora	French Guiana	Nouragues
This study		TDP_13611	T.D. Pennington 13611	Inga latipes	Costa Rica	Buena Vista to Siquirres, 8km before Siquirres
This study		TI_1387	Thomas Kursar plant_TI_1387	Inga laurina	Ecuador	Tiputini
Ringelberg et al. 2023	SRR13356732	TI_2052	Thomas Kursar plant_TI_2052	Inga leiocalycina	Ecuador	Tiputini
Ringelberg et al. 2023	SRR13386437	JK_33	J. Kulkamp 33	Inga lenticellata	Brazil	Santa Catarina	Curitibanos
Ringelberg et al. 2023	SRR13386465	DMN_1298	D.M. Neves 1298	Inga lentiscifolia	Brazil	Rio de Janeiro	Nova Friburgo: Borda da estrada que leva à Macaé de Cima
This study		TDP_13597	T.D. Pennington, Owen & Zamora 13597	Inga leonis	Costa Rica	Alajuela	San Ramón to San Carlos, below Cataractas
Ringelberg et al. 2023	SRR13386435	JMF_1399	J. M. Fernandes 1399	Inga leptantha	Brazil	Minas Gerais	Perd
Ringelberg et al. 2023	SRR13347374	KD_2990	Kyle Dexter 2990	Inga lineata	Peru	MadreDeDios	Cocha Cashu
Ringelberg et al. 2023	SRR13347399	TDP_13578	T.D. Pennington 13578	Inga litoralis	Costa Rica	Puntarenas, Osa Peninsula
Ringelberg et al. 2023	SRR13356724	FG_170	Kursar, T.A. & Coley, P.D. 170	Inga lomatophylla	French Guiana	Nouragues
This study		KD_5514	Kyle Dexter 5514	Inga longiflora	French Guiana	Inselberg
This study		JFD_248	J.F. Duivenvoorden 248	Inga longifoliola	Colombia	Caqueta
Ringelberg et al. 2023	SRR13356801	FG_107	Kursar, T.A. & Coley, P.D. 107	Inga longipedunculata	French Guiana	Nouragues
Ringelberg et al. 2023	SRR13347395	KD_2469	Kyle Dexter 2469	Inga longipes	Peru	MadreDeDios	Cocha Cashu
Ringelberg et al. 2023	ERR776786	FG_33	Kursar, T.A. & Coley, P.D. 33	Inga loubryana	French Guiana	Nouragues
Ringelberg et al. 2023	SRR13386428	JMF_1446	J. M. Fernandes 1446	Inga luschnathiana	Brazil	Minas Gerais	Atlantic forest
Ringelberg et al. 2023	SRR13347353	KD_876	Kyle Dexter 876	Inga macrophylla	Peru	MadreDeDios	Boca Manu
This study		VVE_469	V. van den Eynden & Huera 469	Inga manabiensis	Ecuador
This study		KD_1031	Kyle Dexter 1031	Inga marginata	Peru	LosAmigos
Ringelberg et al. 2023	SRR13386457	FCPG_753	F.C.P. Garcia 753	Inga maritima	Brazil	Rio de Janeiro
This study		DEL3239	Delnatte et al 3239	Inga martinicensis	Martinique	Windward Islands	Commune de Gros Morne.
This study		GF3083	Gerardo Flores 3083	Inga maynensis	Peru(?)
Ringelberg et al. 2023	SRR13347355	KD_816	Kyle Dexter 816	Inga megaphylla	Peru	Loreto	Sabalillo
This study		M_1208	Kursar,T.A. & Coley, P.D. 1208	Inga melinonis	Brazil	Manaus
This study		DUC10063	Ducke 10063	Inga microcalyx	Brazil	Pará	Obidos (civ. Pará), ad ripas inundatas faueis fluminis Curucamba
This study		TDP_13604	T.D. Pennington & Owen 13604	Inga mortoniana	Costa Rica	Cartago	Above Santa Maria, 4 km from Santa Cruz de Turrialba, wooded slopes above river
This study		TDP_13760	T.D. Pennington & Freire 13760	Inga multicaulis	Ecuador	Cotopaxi
Ringelberg et al. 2023	SRR13356751	TI_127	Thomas Kursar plant_TI_127	Inga multinervis	Ecuador	Tiputini
This study		TI_981	Thomas Kursar plant_TI_981	Inga nobilis	Ecuador	Tiputini
This study		KD_4721	Kyle Dexter 4721	Inga nouragensis	French Guiana	Nouragues
Ringelberg et al. 2023	SRR13347363	KD_7040	Kyle Dexter 7040	Inga obidensis	Brazil	Amazonas	Reserva Adolfo Ducke, North of Manaus, PPBIO plot LO9:2500.
This study		TAKPDC_1277	Kursar, T.A. & Coley, P.D. 1277	Inga oerstediana	Panama	Barro Colorado Island
Ringelberg et al. 2023	SRR13356762	TDP_18465	T.D. Pennington 18465	Inga ornata	Peru	northern
This study		BAN1165	Bang 1165	Inga pallida	Bolivia	Vic. Cochabamba.
This study		RJELS_842	Riberio JELS 842	Inga panurensis	Brazil	Amazonas	Manaus, Reserva Ducke
Ringelberg et al. 2023	SRR13356792	FG_91	Kursar, T.A. & Coley, P.D. 91	Inga paraensis	French Guiana	Nouragues
Ringelberg et al. 2023	SRR13356766	TAKPDC_1275	Kursar,T.A. & Coley, P.D. 1275	Inga pauciflora	Panama	BCI
This study		TDP_13459	T.D. Pennington et al. 13459	Inga peduncularis	Bolivia	Santa Cruz	Nuflo de Chavez, Ascencion to Trinidad KM 10
This study		JLH_742	JL Hage & Santos 742	Inga pedunculata	Brazil	Bahia	Quadra H' do CEPEC.
This study		M_1074	M. Lemes marked adult M_1074	Inga pezizifera	Brazil	Manaus
Ringelberg et al. 2023	SRR13347357	KD_7209	Kyle Dexter 7209	Inga pilosula	Bolivia	Santa Cruz	South of Florida, towards Toledo.
This study		ZAG_1238	ZA Goodwin 1238	Inga pinetorum	Belize	Toledo
This study		LA_1775	P.D. Coley & T.A. Kursar plant# LA_1775	Inga pitmanii	Peru	Madre De Dios	Los Amigos
Ringelberg et al. 2023	SRR13386398	LCS_743	Lívia C. Siqueira 743	Inga platyptera	Brazil	Minas Gerais	Atlantic forest
This study		LA_2023	P.D. Coley & T.A. Kursar plant# LA_2023	Inga poeppigiana	Peru	Madre De Dios	Los Amigos
Ringelberg et al. 2023	SRR13241660	KD_405	Kyle Dexter 405	Inga porcata	Peru	LosAmigos
Ringelberg et al. 2023	SRR13347367	KD_693	Kyle Dexter 693	Inga pruriens	Peru	Loreto	Sabalillo
Ringelberg et al. 2023	SRR13347321	KD_1860	Kyle Dexter 1860	Inga psittacorum	Peru	MadreDeDios	Cocha Cashu
This study		TI_1825	Thomas Kursar plant_TI_1825	Inga punctata	Ecuador	Tiputini
Ringelberg et al. 2023	ERR776833	FG_34	Kursar, T.A. & Coley, P.D. 34	Inga retinocarpa	French Guiana	Nouragues
Ringelberg et al. 2023	SRR13386393	M_1831	Coley, P.D. & Kursar, T.A. 1831	Inga rhynchocalyx	Brazil	Manaus	Reserva Cabo Frio
Ringelberg et al. 2023	SRR13356757	FG_157	Kursar, T.A. & Coley, P.D. 157	Inga rubiginosa	French Guiana	Nouragues
This study		LA_2692	P.D. Coley & T.A. Kursar plant# LA_2692	Inga ruiziana	Peru	Madre De Dios	Los Amigos
This study		TDP_16448	T.D. Pennington 16448	Inga rusbyi	Peru
Ringelberg et al. 2023	SRR13356760	TDP_18480	T.D. Pennington 18480	Inga saltensis	Peru	northern
This study		PEO_15	P.E. Owen 15	Inga samanensis	Costa Rica
This study		LA_2696	P.D. Coley & T.A. Kursar plant# LA_2696	Inga sapindoides	Peru	Madre De Dios	Los Amigos
Ringelberg et al. 2023	SRR13386396	LCS_748	Lívia C. Siqueira 748	Inga schinifolia	Brazil	Minas Gerais, Atlantic Forest
Ringelberg et al. 2023	SRR13386438	JBB_460	J.B. Baitelo 460	Inga sellowiana	Brazil	Sao Paolo
Ringelberg et al. 2023	SRR13241655	KD_533	Kyle Dexter 533	Inga sertulifera	Peru	Cocha Cashu
Ringelberg et al. 2023	SRR13386399	LCS_725	Lívia C. Siqueira 725	Inga sessilis	Brazil	Minas Gerais	Atlantic forest
This study		TAKPDC_1500	Kursar,T.A. & Coley, P.D. 1500	Inga setosa	Peru	Madre de Dios	Los Amigos
This study		QJ_838	Quírico Jiménez 838	Inga sierrae	Costa Rica	San Jose	Turrubares
This study		TIP_1332	Tipaz et al 1332	Inga silanchensis	Ecuador
This study		TDP_13570	T.D. Pennington et al. 13570	Inga skutchii	Costa Rica	Puntarenas, Osa Peninsula	Rancho Quemado
This study		KD_4626	Kyle Dexter 4626	Inga spectabilis	French Guiana	Paracou
Ringelberg et al. 2023	SRR13356795	FG_3	Kursar, T.A. & Coley, P.D. 3	Inga splendens	French Guiana	Nouragues
Ringelberg et al. 2023	SRR13241627	KD_130	Kyle Dexter 130	Inga steinbachii	Peru	LosAmigos
This study		TDP_13497	T.D. Pennington, Lawrence & Saldias 13497	Inga stenocalyx	Bolivia
Ringelberg et al. 2023	SRR13386415	KD_4119	Kyle Dexter 4119	Inga stenoptera	Peru	MadreDeDios	Las Piedras
Ringelberg et al. 2023	SRR13347310	KD_191	Kyle Dexter 191	Inga stipulacea	Peru	MadreDeDios	Cocha Cashu
This study		M_9AA	P.D. Coley & T.A. Kursar M_9AA	Inga stipularis	Brazil	Manaus
This study		TDP_18464	T.D. Pennington 18464	Inga striata	Peru	northern
This study		KD_286	Kyle Dexter 286	Inga suaveolens	Peru	Loreto	Madreselva
Ringelberg et al. 2023	SRR13241620	M_45B	P.D. Coley & T.A. Kursar M_45B	Inga suberosa	Brazil	Manaus
Ringelberg et al. 2023	SRR13386427	JMF_1447	J. M. Fernandes 1447	Inga subnuda	Brazil	Minas Gerais	Parque Estadual Alto Cariri
This study		WALL_28788	B Wallnofer 11-28788	Inga tarapotensis	Peru(?)
Ringelberg et al. 2023	SRR13347370	KD_6172	Kyle Dexter 6172	Inga tenuicalyx	Peru	San Martin	On road from Quinillal from Picota
Ringelberg et al. 2023	SRR13386459	FCPG_743	F.C.P. Garcia 743	Inga tenuis	Brazil	Rio de Janeiro	Mata Atlantica
This study		LA_446	P.D. Coley & T.A. Kursar plant# LA_446	Inga tenuistipula	Peru	Madre De Dios	Los Amigos
Ringelberg et al. 2023	SRR13347317	RST_01_3_1	Castro, W.	Inga tessmannii	Brazil	Acre
This study		M_32AC_	P.D. Coley & T.A. Kursar M_32AC_	Inga thibaudiana	Brazil	Manaus
Ringelberg et al. 2023	SRR13241652	KD_622	Kyle Dexter 622	Inga tocacheana	Peru	northern
This study		LA_1810	P.D. Coley & T.A. Kursar plant# LA_1810	Inga tomentosa	Peru	Madre De Dios	Los Amigos
Ringelberg et al. 2023	SRR13347398	TDP_13595	T.D. Pennington 13595	Inga tonduzii	Costa Rica	Alajuela
Ringelberg et al. 2023	SRR13386441	GV_58	Gabriella Vasconcelos 58	Inga tripa	Brazil	Paraiba
This study		FG_AQ	Thomas Kursar FG 27-jul-11 AQ	Inga umbellifera	French Guiana	Nouragues
This study		TI_2039	Thomas Kursar plant_TI_2039	Inga umbratica	Ecuador	Tiputini
Ringelberg et al. 2023	SRR13347365	DMN_1959	D.M. Neves 1959	Inga umbratica (brevialata)	Brazil	Para	Melgaco: Flona Caxiuana, arredores da base fisica da Estacao Cientifica Ferreira Pena
This study		JRP3016	J.R. Pirani et al 3016	Inga unica	Brazil
This study		RP_2447	R. Pérez 2447	Inga urceolata	Panama(?)
This study		RAM_4484	Ramos & Ramos 4484	Inga ursi	Colombia	Valle del Cauca	Yumbo
Ringelberg et al. 2023	SRR13347383	TI_651	Thomas Kursar plant_TI_651	Inga velutina	Ecuador	Tiputini
This study		LA_2739	P.D. Coley & T.A. Kursar plant# LA_2739	Inga venusta	Peru	Madre De Dios	Los Amigos
Ringelberg et al. 2023	ERR776817	BCI_8579	P.D. Coley & T.A. Kursar plant# BCI_8579	Inga vera	Panama	BCI
This study		RWD_2010	R W Dennis 2010	Inga villosissima
This study		JMS1544	JM Silva 1544	Inga virescens	Brazil
Ringelberg et al. 2023	SRR13356798	FG_187	Kursar, T.A. & Coley, P.D. 187	Inga virgultosa	French Guiana	Nouragues
This study		TI_2026	Thomas Kursar plant_TI_2026	Inga vismiifolia	Ecuador	Tiputini
Ringelberg et al. 2023	SRR13386402	LCS_680	Lívia C. Siqueira 680	Inga vulpina	Brazil	Minas Gerais	Atlantic forest
This study		MEN_3079	Mendoza et al 3079	Inga xalapensis
This study		CPS15035	C Pereira-Silva 15035	Inga xinguensis	Brazil	Rondônia	Jaci Paraná, margem esquerda, canteiro da obra, área a jusante do eixo da barragem.
Ringelberg et al. 2023	SRR13347384	KD_284	Kyle Dexter 284	Inga yasuniana	Peru	Loreto	Madreselva
Ringelberg et al. 2022	ERS11697071	Z_21220	Zanoni 21220	Jupunba abbottii	Dominican Republic	El Seibo	Los Haitises, Parque Nacional de Los Haitises, en o cerca de la Boca de Infierno, un bocadura del río Oeste de la Bahía de San Lorenzo (en el lado sur de la Bahía de Samaná).
Ringelberg et al. 2022	ERS11697072	E_6383	Ekman 6383	Jupunba aspleniifolia	Cuba	Oriente	Sierra de Nipe, prope Río Piloto.
Ringelberg et al. 2022	ERS11697073	JRI_847	Iganci 847	Jupunba barbouriana	Brazil	Amazonas	Estrada para porto de Camanaus, logo após o entroncamento para o aeroporto. Em vegetação aberta de solo arenoso. Amostra DNA-RBdna.
Ringelberg et al. 2022	ERS11697074	HCL_7438	de Lima 7438	Jupunba brachystachya	Brazil	Rio de Janeiro	Rodovia BR-101,cerca de 3,5 Km de Parati, Toca do Corumbê. Floresta ombrofila em elevação litorânea.
Ringelberg et al. 2022	ERS11697076	B_673	Bonadeu 673	Jupunba cochleata	Brazil	Pará	Ilha de Cotijuba. Margem do rio.
Ringelberg et al. 2022	ERS11697077	M_46145	Maguire 46145	Jupunba commutata	Guyana	Potaro-Siparuni	Chimapu Savanna, southern Pakaraima Mts.
Ringelberg et al. 2022	ERS11697079	HCL_7487	de Lima 7487	Jupunba filamentosa	Brazil	Paraíba	Millennium Inorganic Chemicals Mineração Ltda, Barra do rio Guaju, área de reserva da Mineradora Milenium Inorganic Chemicals Ltda.
Ringelberg et al. 2022	ERS11697080	I_883	Iganci 883	Jupunba floribunda	Brazil	Amazonas	BR 307 ao longo da estrada.
Ringelberg et al. 2022	ERS11697081	Q_1718	Quesada 1718	Jupunba idiopoda	Costa Rica	Puntarenas	Cuenca Térraba-Sierpe. Sabanas Esperanza, Biolley,
Ringelberg et al. 2022	ERS11697083	M_25147	Mori 25147	Jupunba laeta	French Guiana	Saint-Laurent-du-Maroni	Pic Matécho, ca 22.5 km NE of Les Eaux Claires
Ringelberg et al. 2022	ERS11697084	R_728	Ribeiro 728	Jupunba langsdorfii	Brazil	Rio de Janeiro	Área próximo ao Lago Azul.
Ringelberg et al. 2022	ERS11697086	I_839	Iganci 839	Jupunba leucophylla	Brazil	Amazonas	Trilha a partir do porto de Camanaus, a esquerda da base do exército, acompanhando o igarapé. Amostra DNA-RBdna.
Ringelberg et al. 2022	ERS11697088	C_2682	Cardona 2682	Jupunba longipedunculata	Venezuela	Bolívar	Cerro Auyantepuí, Alto Río Caroní
Ringelberg et al. 2022	ERS11697090	I_855	Iganci 855	Jupunba microcalyx	Brazil(?)	Amazonas(?)
Ringelberg et al. 2022	ERS11697091	M_19662	Mayo 19662	Jupunba nipensis	Cuba	Oriente	Mayari, Nicaro, Montes United Fruit.
Ringelberg et al. 2022	ERS11697092	L_16014	Liegier 16014	Jupunba oppositifolia	Dominican Republic	La Vega	Loma Redonda, Ciénaga de la Culata, Constanza
Ringelberg et al. 2022	ERS11697093	Y_6157	Yonker 6157	Jupunba oxyphyllidia	Honduras	Comayagua	Near the summit of the range above El Achote above the plains of Siguatepeque
Ringelberg et al. 2022	ERS11697087	I_261	Iganci 261	Jupunba rhombea	Brazil	Espírito Santo	Reserva Natural Vale. Gávea.
Koenen et al. 2020	ERR4363174	MFS_1600	Simon 1600	Jupunba trapezifolia var. micradenia	Brazil	Rondônia	Ao longo da BR-364, 8km E de Jaci Paraná, ramal 1k, Área antrópica, relevo plano, solo argiloso.
Ringelberg et al. 2022	ERS11697095	B_423	Borges 423	Jupunba villosa	Brazil	Minas Gerais	Estrada para Extração (Curralinho), grande afloramento à beira da estrada, ca. 3 km de Extração.
Koenen et al. 2020	ERR4363224	LPQ_15614	de Queiroz 15614	Lachesiodendron viridiflorum	Brazil	Bahia	Ca. 4,5 Km SW de Jussiape na estrada para o Rio de Contas.
Koenen et al. 2020	ERR4363225	EK_435	Koenen 435	Lemurodendron capuronii	Madagascar	Antsiranana (Diego Suarez)	Sava, Fanambana, 2.5 km S of Fanambana, 22.5 km S of Vohemar.
Koenen et al. 2020	ERR4363227	MWC_8250	Chase 8250	Leucochloron limae	Brazil	Bahia?
Ringelberg et al. 2022	ERS11697231	MWC_23505	Pennington 9197 (MW Chase 23505)	Lysiloma latisiliquum
Koenen et al. 2020	ERR4363229	B_663	Bonadeu 663	Macrosamanea amplissima	Brazil	Amazonas	São Gabriel da Cachoeira. Comunidade de Camarão do Rio Içana. Margem do rio Içana, oposta a comunidade de Camarão
Ringelberg et al. 2022	ERS11697232	W_42732	Wurdack 42732	Macrosamanea discolor	Venezuela	Amazonas	Río Atabapo, just above San Fernando de Atabapo
Ringelberg et al. 2022	ERS11697233	MFS_1646	Simon 1646	Macrosamanea duckei	Brazil(?)
Ringelberg et al. 2022	ERS11697234	P_1721	Prevost 1721	Macrosamanea kegelii	French Guiana	Saint Laurent du Maroni	Entre Belingui et Langa Tabiki sur le Maroni
Ringelberg et al. 2022	ERS11697235	DS_183	da Silva 183	Macrosamanea prancei	Brazil	Amazonas	Forests on both banks of the Araca river near the Jauari river
Ringelberg et al. 2022	ERS11697236	I_881	Iganci 881	Macrosamanea simabifolia	Brazil	Amazonas	São Gabriel da Cachoeira. Rio Waupés, Igarapé tibuari
Ringelberg et al. 2022	ERS11697237	S_87793	Steyermark 87793	Macrosamanea spruceana	Venezuela	Delta Amacuro	Rain forest between La Margarita and Puerta Miranda, Rio Acure
Koenen et al. 2020	ERS4812911	MWC_18949	Chase 18949	Mariosousa sericea	Mexico?
Ringelberg et al. 2022	ERS11697186	FHO45_94C5	Hughes 1825	Mezcala balsensis	Mexico?
Ringelberg et al. 2022	ERS11697248	CEH_3051	Hughes 3051	Mimosa revoluta	Peru	Ancash	Marcara, in the Callejon de Huaylas, on the east side of the Santa Valley on the lower flanks of the Cordillera Blanca; on side track to the village of Mracara about 1 km east of the main road from Carhuaz to Huaraz
Koenen et al. 2020	ERR4363231	CEH_2476	Hughes 2476	Mimozyganthus carinatus
Koenen et al. 2020	ERR4363235	OM_2457	Maurin 2457	Newtonia hildebrandtii	Mozambique?
Koenen et al. 2020	ERR4363188	CJ_7359	Jongkind 7359	Osodendron dinklagei	Guinea	Nzérékoré	Nimba Mountains, between Camp 1 (Mifergui) and Zougué River.
Ringelberg et al. 2022	ERS11697167	B_507	Breteler 507	Osodendron eriorhachis	Gabon?
Ringelberg et al. 2022	ERS11697292	B_14035	Brummitt 14035	Osodendron leptophylla	Zambia?
Koenen et al. 2020	ERR4363239	J_1039	Jobson 1039	Pararchidendron pruinosum	Australia?
Ringelberg et al. 2022	ERS11697302	F_7645	Fortunato 7645	Parasenegalia visco	Argentina	Jujuy	Ingreso a Purmamarca.
Ringelberg et al. 2022	ERS11697264	MWC_8846	Poncy s.n. (MW Chase 8846)	Parkia ulei
Ringelberg et al. 2022	ERS11697269	CEH_2427	Hughes 2427	Piptadenia buchtienii	Bolivia?
Ringelberg et al. 2022	ERS11697271	CEH_3101	Hughes 3101	Pithecellobium excelsum	Peru	Amazonas	Balsas, on the east side of the rio Maranon, immediately above the river, about 2km south of Balsas on road towards Bolivar
Koenen et al. 2020	ERR4363247	JRIW_26516	Wood 26516	Pityrocarpa moniliformis	Bolivia?
Ringelberg et al. 2022	ERS11697120	FHO33_88	Hughes 1070	Pseudalibizzia adinocephala	Cultivated
Ringelberg et al. 2022	ERS11697121	JR_1107	Jiménez Rodríguez 1107	Pseudalibizzia berteroana	Dominican Republic	Peravia	Cordillera Central: 7 km. al N de la carretera Baní-Azua, en el camino N hacia Honduras y Matadero.
Ringelberg et al. 2022	ERS11697123	CEH_2433	Hughes 2433	Pseudalibizzia coripatensis	Bolivia?
Ringelberg et al. 2022	ERS11697127	CEH_3090	Hughes 3090	Pseudalibizzia multiflora	Peru	Celendín	15 km north of Celendin on the road to Chumuch
Ringelberg et al. 2022	ERS11697128	MFS_1601	Simon 1601	Pseudalibizzia niopoides	Brazil	Rondônia	Margem esquerda do rio Madeira, próximo ao porto S. Lourenço.
Ringelberg et al. 2022	ERS11697129	F_210	Ferreira 210	Pseudalibizzia pistaciifolia	Brazil	Amazonas	Manaus, Flutuante do INPA, Taruma. (rio Taruma-mirim).
Ringelberg et al. 2022	ERS11697288	L_12095	Leon 12095	Pseudosamanea cubensis	Cuba	Guantánamo	Sur de la región de Baracoa. Cajobabo.
Koenen et al. 2020	ERR4363254	CEH_1198	Hughes 1198	Pseudosamanea guachapele
Ringelberg et al. 2022	ERS11697289	MA_1146	Atahuachi 1146	Pseudosenegalia feddeana	Bolivia?
Ringelberg et al. 2022	ERS11697075	D_5935	Daly 5935	Punjuba callejasii	Colombia	Antioquia	Piedra de Castrillón, 3-4 hours on foot S of town
Ringelberg et al. 2022	ERS11697082	P_6252	Palodorios 6252	Punjuba killipii	Ecuador	Napo	Tres Cruces, entre los Róo Santa Rosa y El Salado. Quebrada Osayacu, afluente del Río El Salado.
Ringelberg et al. 2022	ERS11697085	E_7465	Escobar 7465	Punjuba lehmannii	Colombia	Antioquia	Mun. Caldas, Vereda La Corraia, Finca La Zarza
Ringelberg et al. 2022	ERS11697207	B_706	Bonadeu 706	Robrichia oldemanii	French Guiana?
Ringelberg et al. 2022	ERS11697208	M_56534	Maguire 56534	Robrichia schomburgkii	Brazil	Mato Grosso	66 km west of Vilhena. Brasilia-Acre Highway.
Koenen et al. 2020	ERR4363255	CEH_421	Hughes 421	Samanea saman	Nicaragua?
Ringelberg et al. 2022	ERS11697293	S_sn	Krishnaraj 71501	Sanjappa cynometroides	India?
Ringelberg et al. 2022	ERS11697298	LPQ_15499	de Queiroz 15499	Senegalia bahiensis	Brazil	Bahia	Rodovia BA-052 (Estrada do Feijão), próximo ao Galhardo. Bioma Caatinga. Área de Floresta Estacional decidual. Vegetação degradada à beira da estrada.
Ringelberg et al. 2022	ERS11697299	AA_1679	Ambriansyah AA1679	Senegalia borneensis	Indonesia	Kalimantan	East Kalimantan, KPC area East Bengalon, Kuari area, km 17.
Ringelberg et al. 2022	ERS11697300	B_536	Barnes 536	Senegalia nigrescens
Ringelberg et al. 2022	ERS11697301	CJ_10670	Jongkind 10670	Senegalia pentagona	Guinea	Nzérékoré	Forêt Classée de Mt Yonon.
Ringelberg et al. 2022	ERS11697305	EK_245	Koenen 245	Senna leandrii	Madagascar?
Ringelberg et al. 2022	ERS11697309	B_1158	Barrabé 1158	Serianthes calycina	New Caledonia?
Koenen et al. 2020	ERR4363260	CEH_2112	Hughes 2112	Sphinga acatlensis	Mexico?
Ringelberg et al. 2022	ERS11697317	M_24793	Mori 24793	Tachigali bracteolata	French Guiana	Saint-Laurent-du-Maroni	Saül and vic., Eaux Claires, on ridge logging trail W of Allinckx Homestead. Trail passes family gravesite and eventually joins Layon Biche
Ringelberg et al. 2022	ERS11697323	MWC_33431	Larsen & Larsen 33960 (MW Chase 33431)	Thailentadopsis tenuis	Thailand?
Ringelberg et al. 2022	ERS11697324	ILC6_10	6th International Legume Conference 10	Umtiza listeriana	South Africa?
Koenen et al. 2020	ERR4363265	EK_325	Koenen 325	Viguieranthus glaber	Madagascar?
Ringelberg et al. 2022	ERS11697328	TF_7173	Flynn 7173	Wallaceodendron celebicum
Ringelberg et al. 2022	ERS11697330	J_9064	Jongkind 9064	Xylia evansii	Liberia	Grand Gedeh	just East of the Putu Hills.
Ringelberg et al. 2022	ERS11697332	TD_332	Delinks 332	Zapoteca aculeata	Ecuador	Tungurahua
Ringelberg et al. 2022	ERS11697334	RG_665	Garcia 665	Zapoteca nervosa	Dominican Republic	Samaná	Parque Nacional Los Haitises, aprox. 4 horas caminando a pies al noroeste desde Pilancon en dirección a la Bolita y Tirimbolo
Ringelberg et al. 2022	ERS11697336	GTP_26527	Prance 26527	Zygia ampla	Brazil	Para	Genipapo trail. Basin of Rio Xingu, Gleba Bacaja, lote 88, just below mouth of Rio Bacaja. .
Ringelberg et al. 2022	ERS11697337	W_1937	Wurdack 1937	Zygia basijuga	Peru	Amazonas	Quebrada Chuivi (above Km. 278 of Marañón road), valley of Rio Marañón near
Ringelberg et al. 2022	ERS11697338	OM_2561	Ortega Mendoza 2561	Zygia bisingula	Venezuela	Portuguesa	Dtto. Sucre, 27 km. al Sur de Chabasquén, en el Cerro El Mollejón.
Ringelberg et al. 2022	ERS11697339	B_647	Bonadeu 647	Zygia cataractae	Brazil	Amazonas	São Gabriel da Cachoeira. Comunidade de Assunção do Rio Içana
Koenen et al. 2020	ERR4363268	JRI_841	Iganci 841	Zygia claviflora	Brazil?
Ringelberg et al. 2022	ERS11697340	O_596	Ortega 596	Zygia conzattii	Mexico	Campeche
Koenen et al. 2020	ERR4363269	JRI_832	Iganci 832	Zygia inaequalis	Brazil	Amazonas	São Gabriel da Cachoeira, on Rio Waupés
Ringelberg et al. 2022	ERS11697341	P_361	Poncy 361	Zygia inundata	French Guiana	Approuague	Entre Saut Tourepe et Crique Ipoussin
Ringelberg et al. 2022	ERS11697343	M_609	MacQueen 609	Zygia longifolia	Costa Rica	Puntarenas	5km to the east of Turrialba below the road to Lajas (Santa Teresita)
Ringelberg et al. 2022	ERS11697344	K_23604	Krapovickas 23604	Zygia morongii	Argentina	Corrientes	San Cosme (Dept.). Paso de la Patria
Ringelberg et al. 2022	ERS11697345	K_10969	Krukoff 10969	Zygia obolingoides	Bolivia	La Paz	Tuiri (near Mapiri, on left bank of rio Mapiri)
Ringelberg et al. 2022	ERS11697346	S_14780	Stergios 14780	Zygia ocumarensis	Venezuela	Distrito Capital	Caserio Chuspa, 500m al oeste del puente sobre la quebrada del rio Chuspa, carretera Cernero-Los Caracas
Koenen et al. 2020	ERR4363270	MFS_1658	Simon 1658	Zygia racemosa	Brazil	Rondônia	Ao longo da BR-364, 11 km W de Nova Mutum Parana, ramal 2 km NW.
Ringelberg et al. 2022	ERS11697347	HCL_2751	de Lima 2751	Zygia ramiflora	Brazil	Amazonas	Mouth of Rio Tonantins
Ringelberg et al. 2022	ERS11697348	Y_8553	Yuncker 8553	Zygia rhytidocarpa	Honduras	Atlantida	On the mountain slopes and coastal plains, vicinity of La Ceiba, June-August 1938. On ridge back of Roma siding of S.F. [Standard Fruit] Co. Railroad, about 15 miles east of La Ceiba.
Ringelberg et al. 2022	ERS11697349	S_4838	Sabatier 4838	Zygia sabatieri	French Guiana
Nicholls et al. 2015	ERR776824	Zygia_917	P.D. Coley & T.A. Kursar Zygia917	Zygia sp. 'mediana'	Ecuador	Napo	Tiputini
Ringelberg et al. 2022	ERS11697350	W_4388	Wendt 4388	Zygia unifoliolata	Mexico?
