## Supplementary material for "Rampant Reticulation in a Rapid Radiation of Tropical Trees - Insights from *Inga* (Fabaceae)": Table S2

### Sheet: Inga_singlesp and PPD
Accession	Discovista_subclade
Inga_adenophylla_KD_6412	Redhair
Inga_ingoides_TDP_16952	Redhair
Inga_longipes_KD_2469	Redhair
Inga_affinis_KD_7184	Redhair
Inga_ornata_TDP_18465	Redhair
Inga_edulis_TI_1418	Redhair
Inga_oerstediana_TAKPDC_1277	Redhair
Inga_saltensis_TDP_18480	Redhair
Inga_xalapensis_MEN_3079	Redhair
Inga_fosteriana_LA_2737	Redhair
Inga_feuillei_RTP_1122	Redhair
Inga_striata_TDP_18464	Redhair
Inga_macrophylla_KD_876	Redhair
Inga_sapindoides_LA_2696	Redhair
Inga_killipiana_WFR_2627	Redhair
Inga_expansa_TDP_13494	Redhair
Inga_thibaudiana_M32AC	Redhair
Inga_luschnathiana_JMF_1446	Redhair
Inga_setosa_TAKPDC_1500	Redhair
Inga_cocleensis_BCI_9045	Redhair
Inga_steinbachii_KD_130	Redhair
Inga_grandis_MS_54	Redhair
Inga_fastuosa_FG_164	Redhair
Inga_velutina_TI_651	Redhair
Inga_cayennensis_FG_19	Redhair
Inga_rubiginosa_FG_157	Redhair
Inga_subnuda_JMF_1447	Redhair
Inga_blanchetiana_GV_68	Redhair
Inga_sessilis_LCS_725	Redhair
Inga_cardozana_AS_753	Redhair
Inga_ursi_RAM_4484	Redhair
Inga_approximata_TDP_13444	Redhair
Inga_fendleriana_AM_13528	Redhair
Inga_balsapambensis_TDP_13752	Redhair
Inga_villosissima_RWD_2010	Redhair
Inga_micheliana_RZ_1551	Redhair
Inga_davidsei_TDP_13437	Redhair
Inga_calderonii_LEW_1724	Redhair
Inga_huastecana_DUR_5554	Redhair
Inga_pinetorum_ZAG_1238	Redhair
Inga_bracteifera_AZ_4232	Redhair
Inga_jimenezii_JIM_1507	Redhair
Inga_skutchii_TDP_13570	Redhair
Inga_chocoensis_TDP_13631	Redhair
Inga_goldmanii_BCI_9620	Redhair
Inga_leonis_TDP_13597	Redhair
Inga_litoralis_TDP_13578	Redhair
Inga_herrerae_ZAM_2274	Redhair
Inga_sierrae_QJ_838	Redhair
Inga_exalata_DG_115	Redhair
Inga_tonduzii_TDP_13595	Redhair
Inga_multicaulis_TDP_13760	Redhair
Inga_carinata_TDP_13820	Redhair
Inga_manabiensis_VVE_469	Redhair
Inga_pauciflora_TAKPDC_1275	Redhair
Inga_vera_BCI_8579	Redhair
Inga_barbourii_TDP_13596	Barbourii
Inga_aptera_DMN_1737	Vulpina
Inga_hispida_JMF_1428	Vulpina
Inga_grazielae_AMO_969	Vulpina
Inga_edwallii_HAT_27598	Vulpina
Inga_congesta_FCPG_754	Vulpina
Inga_cabelo_DMN_210513	Vulpina
Inga_bollandii_AMO_1544	Vulpina
Inga_barbata_MB_900	Vulpina
Inga_vulpina_LCS_680	Vulpina
Inga_virescens_JMS_1544	Vulpina
Inga_maritima_FCPG_753	Vulpina
Inga_pedunculata_JLH_742	Vulpina
Inga_globularis_DMN_1293	Vulpina
Inga_platyptera_LCS_743	Vulpina
Inga_leptantha_JMF_1399	Vulpina
Inga_splendens_FG_3	Leiocalycina
Inga_pilosula_KD_7209	Leiocalycina
Inga_spectabilis_KD_4626	Leiocalycina
Inga_leiocalycina_TI_2052	Leiocalycina
Inga_stenoptera_KD_4119	Leiocalycina
Inga_latipes_TDP_13611	Leiocalycina
Inga_peduncularis_TDP_13459	Leiocalycina
Inga_longifoliola_JFD_248	Leiocalycina
Inga_punctata_TI_1825	Leiocalycina
Inga_ilta_TDP_16880	Leiocalycina
Inga_lineata_KD_2990	Leiocalycina
Inga_densiflora_KD_151	Leiocalycina
Inga_stenocalyx_TDP_13497	Leiocalycina
Inga_suaveolens_KD_286	Leiocalycina
Inga_lomatophylla_FG_170	Leiocalycina
Inga_rhynchocalyx_M1831	Poeppigiana
Inga_longipedunculata_FG_107	Poeppigiana
Inga_megaphylla_KD_816	Poeppigiana
Inga_venusta_LA_2739	Poeppigiana
Inga_ciliata_subsp_subcapitata_TI_2035	Poeppigiana
Inga_chrysantha_KD_7021	Poeppigiana
Inga_chrysantha_KD_328	Poeppigiana
Inga_pruriens_KD_693	Poeppigiana
Inga_japurensis_BK_1380	Poeppigiana
Inga_grandiflora_M15AA	Poeppigiana
Inga_poeppigiana_LA_2023	Poeppigiana
Inga_longiflora_KD_5514	Poeppigiana
Inga_suberosa_M45B	Poeppigiana
Inga_bella_EB_2319	Poeppigiana
Inga_urceolata_RP_2447	Poeppigiana
Inga_jaunechensis_TDP_14778	Poeppigiana
Inga_martinicensis_DEL_3239	Martinicensis (Microcalyx grade)
Inga_stipulacea_KD_191	Stipulacea (Microcalyx grade)
Inga_bullata_HCL_8361	Bullata (Microcalyx grade)
Inga_cordistipula_JMF_1410	Bullata (Microcalyx grade)
Inga_tenuicalyx_KD_6172	Tenuicalyx (Microcalyx grade)
Inga_microcalyx_DUC_10063	Microcalyx (Microcalyx grade)
Inga_yasuniana_KD_284	Yasuniana (Microcalyx grade)
Inga_allenii_TDP_13574	Bourgoni
Inga_mortoniana_TDP_13604	Bourgoni
Inga_silanchensis_TIP_1332	Bourgoni
Inga_acreana_TI_748	Bourgoni
Inga_rusbyi_TDP_16448	Bourgoni
Inga_acrocephala_KD_4659	Bourgoni
Inga_chartacea_KD_922	Bourgoni
Inga_melinonis_M_1208	Bourgoni
Inga_multinervis_TI_127	Bourgoni
Inga_cecropietorum_TDP_12505	Bourgoni
Inga_tomentosa_LA_1810	Bourgoni
Inga_pallida_BAN_1165	Bourgoni
Inga_pitmanii_LA_1775	Bourgoni
Inga_alata_TI_1961	Bourgoni
Inga_pezizifera_M_1074	Bourgoni
Inga_ruiziana_LA_2692	Bourgoni
Inga_auristellae_TI_404	Bourgoni
Inga_cylindrica_TI_553	Bourgoni
Inga_nouragensis_KD_4721	Bourgoni
Inga_belizensis_ALV_6870	Bourgoni
Inga_samanensis_PEO_15	Bourgoni
Inga_duckei_TDP_16949	Bourgoni
Inga_bourgonii_TI_1865	Bourgoni
Inga_cynometrifolia_WP_4900	Bourgoni
Inga_klugii_KD_556	Bourgoni
Inga_marginata_KD_1031	Bourgoni
Inga_nobilis_TI_981	Nobilis
Inga_vismiifolia_TI_2026	Nobilis
Inga_maynensis_GF_3083	Nobilis
Inga_tessmannii_RST_01_3_1	Nobilis
Inga_jinicuil_TDP_13568	Nobilis
Inga_golfodulcensis_TDP_13572	Nobilis
Inga_umbratica_TI_2039	Umbellifera
Inga_umbratica_(brevialata)_DMN_1959	Umbellifera
Inga_brachystachys_KD_4726	Umbellifera
Inga_obidensis_KD_7040	Umbellifera
Inga_brachyrhachis_KD_703	Umbellifera
Inga_brevipes_FG_200	Umbellifera
Inga_umbellifera_FG_AQ	Umbellifera
Inga_flagelliformis_JMF_1444	Umbellifera
Inga_alba_KD_55	Umbellifera
Inga_psittacorum_KD_1860	Umbellifera
Inga_laurina_TI_1387	Umbellifera
Inga_sertulifera_KD_533	Umbellifera
Inga_xinguensis_CPS_15035	Umbellifera
Inga_jenmani_FG_135	Umbellifera
Inga_heterophylla_KD_4583	Umbellifera
Inga_virgultosa_FG_187	Umbellifera
Inga_lateriflora_KD_4739	Umbellifera
Inga_panurensis_RJELS_842	Umbellifera
Inga_loubryana_FG_33	Umbellifera
Inga_disticha_DMN_1980	Umbellifera
Inga_paraensis_FG_91	Umbellifera
Inga_tarapotensis_WALL_28788	Umbellifera
Inga_lentiscifolia_DMN_1298	Umbellifera
Inga_sellowiana_JBB_460	Umbellifera
Inga_lanceifolia_FCPG_744	Umbellifera
Inga_stipularis_M9AA	Umbellifera
Inga_capitata_M54A	Umbellifera
Inga_inflata_CLA_6779	Umbellifera
Inga_gereauana_VAS_14326	Umbellifera
Inga_lenticellata_JK_33	Lenticellata
Inga_tenuistipula_LA_446	Porcata
Inga_tocacheana_KD_622	Porcata
Inga_porcata_KD_405	Porcata
Inga_filiformis_BET_6090	Jefensis
Inga_jefensis_HH_828	Jefensis
Inga_lallensis_RAM_7221	Jefensis
Inga_glomeriflora_KD_7056	Huberi
Inga_huberi_KD_4911	Huberi
Inga_exfoliata_DMN_1211	Kursarii
Inga_tenuis_FCPG_743	Kursarii
Inga_schinifolia_LCS_748	Kursarii
Inga_unica_JRP_3016	Kursarii
Inga_tripa_GV_58	Kursarii
Inga_kursarii_TI_2062	Kursarii
Inga_gracilifolia_M_1122	Kursarii
Inga_bicoloriflora_M2255	Kursarii
Inga_retinocarpa_FG_34	Kursarii
Zygia_sp.mediana_Zygia917	Zygia_sp.mediana_Zygia917_ena

### Sheet: Outgroup
Accession	Discovista_clade
Inga_saltensis_TDP_18480	Inga_Inga
Inga_ornata_TDP_18465	Inga_Inga
Inga_ingoides_TDP_16952	Inga_Inga
Inga_striata_TDP_18464	Inga_Inga
Inga_thibaudiana_M32AC	Inga_Inga
Inga_velutina_TI_651	Inga_Inga
Inga_cayennensis_FG_19	Inga_Inga
Inga_chocoensis_TDP_13631	Inga_Inga
Inga_litoralis_TDP_13578	Inga_Inga
Inga_tonduzii_TDP_13595	Inga_Inga
Inga_pauciflora_TAKPDC_1275	Inga_Inga
Inga_splendens_FG_3	Inga_Inga
Inga_pilosula_KD_7209	Inga_Inga
Inga_spectabilis_KD_4626	Inga_Inga
Inga_leiocalycina_TI_2052	Inga_Inga
Inga_ilta_TDP_16880	Inga_Inga
Inga_lineata_KD_2990	Inga_Inga
Inga_punctata_TI_1825	Inga_Inga
Inga_suaveolens_KD_286	Inga_Inga
Inga_lomatophylla_FG_170	Inga_Inga
Inga_chrysantha_KD_7021	Inga_Inga
Inga_venusta_LA_2739	Inga_Inga
Inga_poeppigiana_LA_2023	Inga_Inga
Inga_tenuicalyx_KD_6172	Inga_Inga
Inga_acrocephala_KD_4659	Inga_Inga
Inga_melinonis_M_1208	Inga_Inga
Inga_multinervis_TI_127	Inga_Inga
Inga_acreana_TI_748	Inga_Inga
Inga_tomentosa_LA_1810	Inga_Inga
Inga_alata_TI_1961	Inga_Inga
Inga_pezizifera_M_1074	Inga_Inga
Inga_ruiziana_LA_2692	Inga_Inga
Inga_bourgonii_TI_1865	Inga_Inga
Inga_marginata_KD_1031	Inga_Inga
Inga_nouragensis_KD_4721	Inga_Inga
Inga_cylindrica_TI_553	Inga_Inga
Inga_tessmannii_RST_01_3_1	Inga_Inga
Inga_jinicuil_TDP_13568	Inga_Inga
Inga_nobilis_TI_981	Inga_Inga
Inga_umbratica_TI_2039	Inga_Inga
Inga_umbellifera_FG_AQ	Inga_Inga
Inga_brachystachys_KD_4726	Inga_Inga
Inga_virgultosa_FG_187	Inga_Inga
Inga_paraensis_FG_91	Inga_Inga
Inga_alba_KD_55	Inga_Inga
Inga_tenuistipula_LA_446	Inga_Inga
Inga_glomeriflora_KD_7056	Inga_Inga
Inga_huberi_KD_4911	Inga_Inga
Inga_kursarii_TI_2062	Inga_Inga
Inga_gracilifolia_M_1122	Inga_Inga
Zygia_sabatieri_S_4838	Inga_Inga
Zygia_inundata_P_361	Inga_Inga
Macrosamanea_amplissima_B_663	Macrosamanea
Macrosamanea_prancei_DS_183	Macrosamanea
Macrosamanea_simabifolia_I_881	Macrosamanea
Macrosamanea_discolor_W_42732	Macrosamanea
Macrosamanea_duckei_MFS_1646	Macrosamanea
Macrosamanea_spruceana_S_87793	Macrosamanea
Macrosamanea_kegelii_P_1721	Macrosamanea
Zygia_ocumarensis_S_14780	Macrosamanea
Zygia_cataractae_B_647	Zygia
Zygia_morongii_K_23604	Zygia
Zygia_longifolia_M_609	Zygia
Zygia_ampla_GTP_26527	Zygia
Zygia_obolingoides_K_10969	Zygia
Zygia_inaequalis_JRI_832	Zygia
Zygia_unifoliolata_W_4388	Zygia
Zygia_rhytidocarpa_Y_8553	Zygia
Zygia_conzattii_O_596	Zygia
Zygia_ramiflora_HCL_2751	Zygia
Zygia_bisingula_OM_2561	Zygia
Zygia_basijuga_W_1937	Zygia
Zygia_racemosa_MFS_1658	Zygia
Zygia_claviflora_JRI_841	Zygia
Osodendron_eriorhachis_B_507	Robrichia
Osodendron_leptophylla_B_14035	Robrichia
Osodendron_dinklagei_CJ_7359	Robrichia
Robrichia_schomburgkii_M_56534	Robrichia
Robrichia_oldemanii_B_706	Robrichia
Abarema_diamantina_G_148	Abarema_diamantina
Leucochloron_limae_MWC_8250	Leucochloron_limae
Blanchetiodendron_blanchetii_LPQ_15616	Blanchetiodendron_blanchetii
Jupunba_floribunda_I_883	Jupunba
Jupunba_longipedunculata_C_2682	Jupunba
Jupunba_leucophylla_I_839	Jupunba
Jupunba_microcalyx_I_855	Jupunba
Jupunba_trapezifolia_var._micradenia_MFS_1600	Jupunba
Jupunba_commutata_M_46145	Jupunba
Jupunba_barbouriana_JRI_847	Jupunba
Jupunba_brachystachya_HCL_7438	Jupunba
Jupunba_villosa_B_423	Jupunba
Jupunba_rhombea_I_261	Jupunba
Jupunba_filamentosa_HCL_7487	Jupunba
Jupunba_cochleata_B_673	Jupunba
Jupunba_laeta_M_25147	Jupunba
Jupunba_abbottii_Z_21220	Jupunba
Jupunba_oppositifolia_L_16014	Jupunba
Jupunba_aspleniifolia_E_6383	Jupunba
Jupunba_nipensis_M_19662	Jupunba
Jupunba_idiopoda_Q_1718	Jupunba
Jupunba_oxyphyllidia_Y_6157	Jupunba
Hydrochorea_gonggrijpii_T_45696	Jupunba
Hydrochorea_marginata_M_563	Jupunba
Hydrochorea_elegans_I_870	Jupunba
Hydrochorea_leucocalyx_A_1939	Jupunba
Jupunba_langsdorfii_R_728	Jupunba
Punjuba_killipii_P_6252	Jupunba
Punjuba_lehmannii_E_7465	Jupunba
Punjuba_callejasii_D_5935	Jupunba
Pseudalbizzia_multiflora_CEH_3090	Jupunba
Pseudalbizzia_pistaciifolia_F_210	Jupunba
Pseudalbizzia_niopoides_MFS1601	Jupunba
Pseudalbizzia_adinocephala_FHO33_88	Jupunba
Pseudalbizzia_berteroana_JR_1107	Jupunba
Pseudalbizzia_coripatensis_CEH_2433	Jupunba
Albizia_masikororum_EK_237	Albizia
Albizia_viridis_DP_M251	Albizia
Albizia_ferruginea_CJ_10762	Albizia
Albizia_retusa_H_2732	Albizia
Albizia_adianthifolia_var_intermedia_W_6278	Albizia
Enterolobium_cyclocarpum_MWC_9020	Albizia
Boliviadendron_bolivianum_CEH_2608	Albizia
Samanea_saman_CEH_421	Albizia
Chloroleucon_mangense_var_mangense_L_1166	Albizia
Pseudosamanea_guachapele_CEH_1198	Albizia
Pseudosamanea_cubensis_L_12095	Albizia
Cedrelinga_cateniformis_TDP_17761	Cedrelinga_cateniformis
Pararchidendron_pruinosum_J_1039	Wallaceodendron
Archidendron_triplinervium_C_1171	Wallaceodendron
Heliodendron_xanthoxylon_H_9229	Wallaceodendron
Wallaceodendron_celebicum_TF_7173	Wallaceodendron
Serianthes_calycina_B_1158	Wallaceodendron
Sphinga_acatlensis_CEH_2112	Pithecellobium
Gretheria_campylacantha_CEH_1404	Pithecellobium
Ebenopsis_confinis_CEH_1539	Pithecellobium
Pithecellobium_excelsum_CEH_3101	Pithecellobium
Hesperalbizia_occidentalis_CEH_1296	Cojoba
Lysiloma_latisiliquum_MWC_23505	Cojoba
Cojoba_rufescens_MWC_8249	Cojoba
Thailentadopsis_tenuis_MWC_33431	Zapoteca
Sanjappa_cynometroides_S_sn	Zapoteca
Faidherbia_albida_OM_3495	Zapoteca
Viguieranthus_glaber_EK_325	Zapoteca
Zapoteca_aculeata_TD_332	Zapoteca
Zapoteca_nervosa_RG_665	Zapoteca
Afrocalliandra_redacta_G_5585	Calliandra
Calliandra_haematocephala_CEH_2604	Calliandra
Acaciella_villosa_CEH_2635	Calliandra
Senegalia_borneensis_AA_1679	Senegalia
Senegalia_pentagona_CJ_10670	Senegalia
Senegalia_bahiensis_LPQ_15499	Senegalia
Mariosousa_sericea_MWC_18949	Parasenegalia
Pseudosenegalia_feddeana_MA_1146	Parasenegalia
Parasenegalia_visco_F_7645	Parasenegalia
Senegalia_nigrescens_B_536	Senegalia_nigrescens
Adenopodia_scelerata_CJ_10602	Adenopodia_scelerata
Mimosa_revoluta_CEH_3051	Mimosa_revoluta
Piptadenia_buchtienii_CEH_2427	Piptadenia_buchtienii
Pityrocarpa_moniliformis_JRIW_26516	Umtiza
Gwilymia_paniculata_MFS_1058	Umtiza
Lachesiodendron_viridiflorum_LPQ_15614	Umtiza
Anadenanthera_colubrina_LPQ_15685	Umtiza
Parkia_ulei_MWC_8846	Umtiza
Mimozyganthus_carinatus_CEH_2476	Umtiza
Alantsilodendron_glomeratum_E_257	Umtiza
Mezcala_balsensis_FHO45_94C5	Umtiza
Lemurodendron_capuronii_EK_435	Umtiza
Cylicodiscus_gabunensis_MS_645A	Umtiza
Newtonia_hildebrandtii_OM_2457	Umtiza
Entada_africana_VDM_7144	Umtiza
Xylia_evansii_J_9064	Umtiza
Erythrophleum_teysmannii_MWC_41923	Umtiza
Delonix_decaryi_EK_238	Umtiza
Tachigali_bracteolata_M_24793	Umtiza
Caesalpinia_cassioides_P_789	Umtiza
Senna_leandrii_EK_245	Umtiza
Umtiza_listeriana_ILC6_10	Umtiza
