## Supplementary material for "Rampant Reticulation in a Rapid Radiation of Tropical Trees - Insights from *Inga* (Fabaceae)": Table S4

### Sheet: PhyloNetworks_-loglik
Singlesp							Note:
Number of hybrid nodes (h)	0	1	2	3	4*		The number of hybrid nodes (h) was chosen using the PhyloNetworks slope heuristic metric, at the h value after which -loglikelihood values did not improve materially.
-loglikelihood (best network per h value)	2659.95	2293.31	2071.98	2020.31	1915.32		The best number of hybrid nodes selected with this heuristic is marked with an asterisk (*) and the corresponding -loglikelihood value is emboldened
Outgroup
Number of hybrid nodes (h)	0	1	2	3*	4
-loglikelihood (best network per h value)	4864.35	4005.98	3499.83	3325.93	3273.79
