## Supplementary material for "Rampant Reticulation in a Rapid Radiation of Tropical Trees - Insights from *Inga* (Fabaceae)": Table S5

### Sheet: Sheet 1
Samble_subset	χ2	df	P-value
Leiocalcycina + vulpina + Red Hair	1.5238	3	0.6768
Microcalyx grade + Leiocalycina + Red Hair	1.9337	3	0.5863
Bourgonii + Microcalyx grade + Red Hair	10.036	3	0.01826*
Chi-squared results testing the association between locus annotation and selection score ('under selection' if FDR-corrected P value <0.05)
