## Supplementary material for "Rampant Reticulation in a Rapid Radiation of Tropical Trees - Insights from *Inga* (Fabaceae)": Table S6

### Sheet: Sheet 1
Leiocalcycina + Vulpina + Red hair	Response:	sqrt(f_dM)
		Sum_sq	Df	F_value	Pr(>F)	Eta2 (partial)	95% CI
	FDR_significance	0.0157	1	0.8717	0.350752	0.000232	[0.00, 1.00]
	Annotation	0.3379	3	6.2452	0.000339*	0.02	[0.01, 1.00]
	Length	0.0035	1	0.1928	0.660725	0.000124	[0.00, 1.00]
	FDR_significance:Annotation	0.0922	3	1.7034	0.164738	0.0085	[0.00, 1.00]
	FDR_significance:Length	0	1	0.0018	0.965998	1.71e-06	[0.00, 1.00]
	Annotation:Length	0.1351	3	2.4978	0.058444	0.00261	[0.00, 1.00]
	FDR_significance:Annotation:Length	0.0538	3	0.9949	0.394525	0.00195	[0.00, 1.00]
	Residuals	15.744	873
Microcalyx grade + Leiocalycina + Red hair	Response:	sqrt(f_dM)
		Sum_sq	Df	F_value	Pr(>F)	Eta2 (partial)	95% CI
	FDR_significance	0.0244	1	1.9353	0.16454	0.00225	[0.00, 1.00]
	Annotation	0.0299	3	0.7909	0.4991	0.00276	[0.01, 1.00]
	Length	0.0041	1	0.3286	0.56661	0.000383	[0.00, 1.00]
	FDR_significance:Annotation	0.0422	3	1.117	0.34122	0.00389	[0.00, 1.00]
	FDR_significance:Length	0.0035	1	0.2755	0.59983	0.000321	[0.00, 1.00]
	Annotation:Length	0.081	3	2.1425	0.09339	0.00744	[0.00, 1.00]
	FDR_significance:Annotation:Length	0.0788	3	2.0833	0.10091	0.00723	[0.00, 1.00]
	Residuals	10.8113	858
Bourgonii + Microcalyx grade + Red hair	Response:	log(f_dM)
		Sum_sq	Df	F_value	Pr(>F)	Eta2 (partial)	95% CI
	FDR_significance	0.55	1	0.7663	0.38162	0.000891	[0.00, 1.00]
	Annotation	2.88	3	1.3364	0.26123	0.00465	[0.01, 1.00]
	Length	2.36	1	3.2921	0.06996	0.00382	[0.00, 1.00]
	FDR_significance:Annotation	5.77	3	2.6764	0.04609*	0.00926	[0.00, 1.00]
	FDR_significance:Length	0.02	1	0.0306	0.86119	3.56e-05	[0.00, 1.00]
	Annotation:Length	2.57	3	1.1929	0.31139	0.00415	[0.00, 1.00]
	FDR_significance:Annotation:Length	4.68	3	2.172	0.08985	0.00753	[0.00, 1.00]
	Residuals	616.79	859
